# Element content and distribution has limited, tolerance metric dependent, impact on salinity tolerance in cultivated sunflower (*Helianthus annuus*)

**DOI:** 10.1101/2019.12.11.872929

**Authors:** A.A. Temme, V.A. Burns, L.A. Donovan

## Abstract

Disruption of ion homeostasis is a major component of salinity stress’s effect on crop yield. In cultivated sunflower prior work revealed a trade-off between vigor and salinity tolerance. Here we determined the association of elemental content/distribution traits with salinity tolerance, both with and without taking this trade-off into account. We grew seedlings of twelve *Helianthus annuus* genotypes in two treatments (0/100 mM NaCl). Plants were measured for biomass (+allocation), and element content (Na, P, K, Ca, Mg, S, Fe, B, Mn, Cu, Zn) in leaves (young and mature), stem, and roots. Genotype tolerance was determined by the proportional decline in biomass and as the deviation from the expected vigor/tolerance trade-off. Genotype rankings on these metrics were not the same. Elemental content and allocation/distribution were highly correlated both at the plant and organ level. Suggestive associations between tolerance and elemental traits were fewer and weaker than expected and differed by tolerance metric. Given the highly correlated nature of elemental content, it remains difficult to pinpoint specific traits underpinning tolerance. Results do show that taking vigor related trade-offs into account is important in determining traits related to tolerance and that the multivariate nature of associated traits should be considered.
