## Supplementary material for "Element content and distribution has limited, tolerance metric dependent, impact on salinity tolerance in cultivated sunflower (*Helianthus annuus*)": Element allocation (MRAA) example sheet

### Sheet: Sheet1
		Genotype A
		Genotype	Organ	mass frac	mass	Element content	element mass	element distribution	element distribution / mass ratio	MRAA
Green cells can be eddited		A	leaf	0.5	5	0.06	0.3	0.714286	1.42857	0.514573
Blue cells should remain		A	stem	0.2	2	0.03	0.06	0.142857	0.714286	-0.485427
		A	root	0.3	3	0.02	0.06	0.142857	0.47619	-1.07039
			Whole plant		10	0.042	0.42
		Genotype B: Different element content, same MRAA
		Genotype	Organ	mass frac	mass	Element content	element mass	element distribution	element distribution / mass ratio	MRAA
		B	leaf	0.5	5	0.12	0.6	0.714286	1.42857	0.514573
		B	stem	0.2	2	0.06	0.12	0.142857	0.714286	-0.485427
		B	root	0.3	3	0.04	0.12	0.142857	0.47619	-1.07039
			Whole plant		10	0.084	0.84
		Genotype C: Different mass frac, same organ element content, different whole plant, different MRAA
		Genotype	Organ	mass frac	mass	Element content	element mass	element distribution	element distribution / mass ratio	MRAA
		C	leaf	0.3	3	0.06	0.18	0.514286	1.71429	0.777608
		C	stem	0.3	3	0.03	0.09	0.257143	0.857143	-0.222392
		C	root	0.4	4	0.02	0.08	0.228571	0.571429	-0.807355
			Whole plant		10	0.035	0.35
		Genotype D: Different mass frac, different organ element content, different MRAA, same whole plant element
		Genotype	Organ	mass frac	mass	Element content	element mass	element distribution	element distribution / mass ratio	MRAA
		D	leaf	0.3	3	0.042	0.126	0.3	1	0
		D	stem	0.3	3	0.042	0.126	0.3	1	0
		D	root	0.4	4	0.042	0.168	0.4	1	-1.60171e-16
			Whole plant		10	0.042	0.42
